# Single cell multi-omics analysis of chronic myeloid leukemia links cellular heterogeneity to therapy response

**DOI:** 10.1101/2023.08.16.553504

**Authors:** Rebecca Warfvinge, Linda Geironson Ulfsson, Parashar Dhapola, Fatemeh Safi, Mikael N.E. Sommarin, Shamit Soneji, Henrik Hjorth-Hansen, Satu Mustjoki, Johan Richter, Ram Krishna Thakur, Göran Karlsson

## Abstract

The advent of tyrosine kinase inhibitors (TKIs) as treatment of chronic myeloid leukemia (CML) is a paradigm in molecularly targeted cancer therapy. Nonetheless, TKI insensitive leukemia stem cells (LSCs) persist in most patients even after years of treatment. The sustained presence, heterogeneity and evolvability of LSCs are imperative for disease progression as well as recurrence during treatment-free remission (TFR). However, dynamic changes among LSC sub-populations upon TKI therapy impede their measurement and targeting. Here, we used cellular indexing of transcriptomes and epitopes by sequencing (CITE-seq) to generate high-resolution single cell multiomics maps from CML patients at diagnosis, retrospectively stratified by BCR::ABL1^IS^ (%) following 12 months of TKI therapy as per European LeukemiaNet (ELN) recommendations. Simultaneous measurement of global gene expression profiles together with >40 surface markers from the same cells revealed that each patient harbored a unique composition of stem and progenitor cells at diagnosis demonstrating that cellular heterogeneity is a hallmark of CML. The patients with treatment failure after 12 months of therapy had markedly higher abundance of molecularly defined primitive cells at diagnosis compared to the optimal responders. Furthermore, deconvolution of an independent dataset of CML patient-derived bulk transcriptomes (n=59) into constituent cell populations showed that the proportion of primitive cells versus lineage primed sub-populations significantly connected with the TKI-treatment outcome. The multiomic feature landscape enabled visualization of the primitive fraction as a heterogenous mixture of molecularly distinct Lin^−^CD34^+^CD38^−/low^ BCR::ABL1^+^ LSCs and BCR::ABL1^−^ hematopoietic stem cells (HSCs) in variable ratio across patients and guided their prospective isolation by a combination of CD26 and CD35 cell surface markers. We for the first time show that BCR::ABL1^+^ LSCs and BCR::ABL1^−^ HSCs can be distinctly separated as CD26^+^CD35^−^ and CD26^−^CD35^+^ respectively. In addition, we found the relative proportion of CD26^−^CD35^+^ HSCs to be higher in optimal responders when compared to treatment failures, at diagnosis as well as following 3 months of TKI therapy, and that the LSC/HSC ratio was increased in patients with prospective treatment failure. Collectively, the patient-specific cellular heterogeneity multiomics maps build a framework towards understanding therapy response and adapting treatment by devising strategies that either extinguish TKI-insensitive LSCs or engage the immune effectors to suppress the residual leukemogenic cells.
