## Supplementary Table 1 for "Single cell multi-omics analysis of chronic myeloid leukemia links cellular heterogeneity to therapy response"

### Sheet: Sheet1
Supplementary table 1. CML sample cohort
Sample	Type	Diagnosis	3M TKI	Gender	Age	first_TKI	BCR::ABL1 IS (%) M3	BCR::ABL1 IS (%)M12	Stratification M12 (optimal ≤ 0.1 ; warning > 0.1 & < 1 ; failure ≥ 1 %)	No. of Lin-CD34+ cells post filtering	No. of Lin-CD34+CD38-/low cells post filtering
CML1	BM	X	-	-	-	IM	0.058	0.0039	optimal	648	-
CML2	BM	X	-	F	67	IM	5.0102	0.0187	optimal	4124	1610
CML3	BM	X	-	M	52	BOS	1.2212	0.0495	optimal	897	255
CML4	BM	X	-	F	51	IM	8.4776	0.0747	optimal	1361	654
CML5	BM	X	-	M	43	IM	2.159	0.1032	warning	1237	357
CML6	BM	X	-	M	73	IM	1.9741	0.1327	warning	1145	177
CML7	BM	X	-	F	55	IM	23.141	0.3625	warning	2861	2823
CML8	BM	X	-	F	74	IM	6.4	1.5	failure	346	79
CML9	BM	X	-	M	51	IM	28.653	32.845	failure	997	824
CML10	BM	X	-	-	-	BOS	-	0.021	optimal	-	-
CML11	BM	X	-	-	-	BOS	-	-	-	-	-
CML12	BM	X	X	-	-	BOS	-	0	optimal	-	-
CML13	BM	X	X	M	-	BOS	0.6	2.6	failure	-	-
CML14	BM	X	X	M	-	BOS	0.007	0.062	optimal	-	-
CML15	BM	X	X	-	-	BOS	-	0.007	optimal	-	-
CML16	BM	X	X	-	-	BOS	-	0	optimal	-	-
CML17	BM	X	X	F	-	BOS	-	0	optimal	-	-
CML18	BM	X	X	M	-	BOS	-	0.0039	optimal	-	-
CML19	BM	X	X	-	-	BOS	-	5.3	failure	-	-
CML20	BM	X	-	-	-	BOS	-	-	-	-	-
CML21	BM	-	X	-	-	BOS	-	-	-	-	-
CML22	BM	X	X	-	-	BOS	-	1.01	failure	-	-
CML23	BM	X	X	-	-	BOS	-	1.2	failure	-	-
CML24	BM	-	X	-	-	BOS	-	3.2	failure	-	-
CML25	BM	X	-	-	-	BOS	-	22	failure	-	-
