## Supplementary Table 4 for "Single cell multi-omics analysis of chronic myeloid leukemia links cellular heterogeneity to therapy response"

### Sheet: nBM
Supplementary table 4. nBM cluster marker genes generated using "marker_search" in Scarf.
Primitive	MPP1	MEP	ERP	My/Ly	My	MPP2	Ly/pDc/mono	MkP	Cycling	Baso/mc
MEG3	C9orf139	PCAT18	AHSP	LKAAEAR1	AZU1	AC011139.1	SAMHD1	LTBP1	PLK1	CLC
SELENOM	PRSS2	TRIB2	HBA1	AIF1L	ELANE	PCDH9	IRF8	CMTM5	CENPA	HDC
AC011139.1		NECAB1	NMU		RNASE3	TMEM246	BLNK	GP1BA	AURKA	MS4A2
HLF		CD40LG	CA1		CTSG	TIMP3	LY86	GP9	HMMR	ALOX5AP
EMCN		CTSL	APOE		CST7	AL157895.1	KCNE5	RGS18	DLGAP5	DTWD2
AC026369.3		ST6GALNAC1	PKLR		TRGC1	PTAFR	JCHAIN	ITPKA	CENPE	MS4A3
PTGER4		CSF1	FAM178B		PRTN3	ADRA2A	CSTA	CAMK1	PIMREG	EXD3
CRHBP		AC073349.1	EPCAM		IGFBP2	SPOCK3	PLD4	LAT	CDC20	BACE2
GPAT3		MTSS1	UCA1		KBTBD11	PBX1	RNASE6	WFDC1	ASPM	ERN1
AJ009632.2		SLC14A1	RHAG		MPO	HDAC5	GPR183	ITGA2B	GTSE1	TPSAB1
IL12A-AS1		LEF1	TMEM56		RNASE2	ABCC4	SERPINB8	FCGR2A	AURKB	SLC45A3
AVP		CXADR	SELENBP1		C16orf74	PHLDB2	AC020656.1	SLC44A1	DEPDC1	ANGPT2
CLEC9A		ANK1	CD36		AL355922.1	ARID5B	MNDA	ABHD4	KIF23	LMO4
ADGRG6		TMOD1	MYL4		SUCNR1		TYROBP	NRGN	KIF2C	HPGD
LIMCH1		RYR3	FAM89A		CFD		RUNX2	MPIG6B	KIF20A	TLE1
TCEAL2		CR1	CDH1		CEBPD		SEL1L3	APBA2	CDCA8	CSF2RB
CDH7		P2RX5	HES6		TRH		HLA-DMB	SELP	TOP2A	PLAUR
BEX5		CNRIP1	SEC14L2		C1QTNF4		CCDC50	GAS2L1	KIFC1	TPSB2
GATA3		PPP1R14A	APOC1		CEACAM4		CEBPD	RBPMS2	CDCA3	NMT2
SOCS3		AC055874.1	PVT1		HBEGF		UBE2E2	AL157895.1	CDCA2	FAM102B
ROBO4		RNASE1	ADD2		UGT3A2		AL096865.1	ARHGAP6	CCNB1	NT5DC2
AL035446.1		TST	AC100801.1		LYST		DNTT	TMSB15A	MKI67	RHEX
HIST2H2BE		FAM83D	A4GALT		HGF		MS4A6A	ADRA2A	CDKN3	DHRS9
SLC1A6		PMP22	TGM2		SLC2A5		SHD	SLA2	KNSTRN	CHPF
HOXB-AS3		GDPD1	KCNH2		CITED4		FCER1G	RAB27B	TROAP	SIGLEC10
BIRC3		APOC1	HBQ1		TSPOAP1		NKG7	SLC37A1	TPX2	TENT5A
RBPMS		AKR1C1	GAL		RAB7B		CD48	PDLIM1	CCNB2	PLD1
LAG3		HBQ1	TUBB2A		CSTA		UNC93B1	C2orf88	KIF4A	SEMA3C
PHLDB2		PVT1	RFESD		CEBPA		LGMN	AL359711.2	CCNA2	NLK
TM4SF1		PLIN2	LINC01133		GPT2		MPEG1	NPL	MXD3	STAR
JAML		SEC14L2	CA2		MARC1		ACY3	PRTFDC1	NEK2	TTC27
SKAP1		DEGS2	CTSL		CD48		LYZ	PDIA5	KIF14	HPGDS
GIMAP1		KLF1	ANK1		CLEC12A		BIK	CD40	CKAP2L	GALC
GIMAP7		TNFRSF25	CCDC26		PRAM1		LILRB4	DSCC1	RACGAP1	OCLN
KLF5		CRYM	HBB				FAM107B	USP18	NDC80	ZNF609
CFH		DHRS3	BLVRB				VPREB1	PBX1	BUB1	NTRK1
NKX2-3		DLC1	SMIM1				ANXA2	CD9	CDC25B	HSPA13
MIR99AHG			LMNA				KIAA0930	PTGS1	DEPDC1B	ZSWIM9
RIC3			PNMT				ITGB7	LCN2	CDK1	PSMC3IP
CALN1			ALAS2				AK5	SOS1	PSRC1	CEBPA
PDZK1IP1			PPP1R14A				CTSZ	ST6GAL2	NUSAP1	RNASE2
PIK3IP1			HBD				MEF2D	KCNK5	BUB1B	ATP10D
ARMCX2			RBPMS2				JAML		KIF15	TRIP4
EVI2A			HSD3B7				IRF7		CENPF	AC005838.2
EPHA1-AS1			SLC25A21				SPIB		UBE2C	LPCAT2
DLK1			GAD1				CXorf21		NUF2	SP4
HIST1H2AE			GRTP1				APAF1		NCAPH	RHBDD2
HOPX			NECAB1				LGALS1		BIRC5	RGS2
LINC01122			KLF1				PAG1		KIF18A	UGGT1
UCHL1			FAM83D				SCPEP1		KPNA2
CLDN15			CAST				IL3RA		CEP55
NDRG2			UBXN10				TNNI2		ARHGEF39
CXCL2			LEF1				FUT7		HJURP
TMEM163			DNAJA4				IGSF6		NCAPG
SULT1C4			AC073349.1				AFF3		PIF1
PCDH9			KEL				SH2B3		PRC1
TPBG			TNFRSF25				IGKC		TTK
NR4A2			EPB42				KIF17		FAM72D
TNFSF10			SPTA1				RASSF2		SGO2
BCL2A1			CCNE1				FAM129C		KNL1
FAM133A			PCAT18				ARL4C		CCNF
XXYLT1-AS2			ST6GALNAC1				PARP8		BORA
MECOM			AKR1C1				BAHCC1		ANLN
BEX1			CD40LG				SPNS3		KIF11
GBP2			TFR2				CYTH4		SPAG5
TNFAIP3			CXADR				EGR1		SPDL1
HIST1H2AC			PMP22				RAB11FIP1		PRR11
HIST1H2BG			SLC25A15				OTULINL		RDM1
EMP1			REXO2				HVCN1		FOXM1
UBOX5			COCH				PTPRE		PBK
AC020916.1			FECH				KCTD12		SPC25
SCN9A			UBAC1				PLXNB2		PTTG1
CCDC42			RNASE1				CD180		ARHGAP11A
GUCY1A1			EPOR				AKNA		MELK
MLLT3			PLIN2				LRRC8C		SAPCD2
SELENOP			TRIB2				BCL2		SGO1
ADAM28			XK				HCST		SMTN
MMRN1			HMBS				MS4A4A		ECT2
ZNF467			CYP2E1				RPS6KA4		INCENP
PGLYRP2			CNRIP1				PRKCD		TUBB4B
MX1			MTSS1				KLF4		HYLS1
CTSF			SUCLG2				IL17RA		CENPN
SPOCK3			AC106795.2				MS4A7		CDC25C
IFI44L			CSF1				NCF1		UBE2S
FIGN			GATA1				CSF1R		GPSM2
SOCS2			CDC42EP4				CRYBG1		CKAP5
PRKCH			NDFIP2				POU2F2		SKA3
SYTL4			SYNGR1				C12orf75		SKA1
PGM5			SMIM10				CSF2RA		RNF26
OPTN			NFIA				MAPKAPK2		CIT
OXT			DES				IL6R		H2AFX
IDS			SRRD				TYMP		ARHGAP11B
MVP							UGCG		PARPBP
MPPED2							SFMBT2		CKAP2
GLIPR1							FLT3		MYEF2
SORBS3							PIK3AP1		KIF20B
MIR155HG							PDE7A		RTKN2
UBR5-AS1							ODF3B		OIP5
HSBP1L1							SETD7		PHF19
GSTO2							LPXN		FBXO43
ESAM							LY96		ARL6IP1
GBP4							SEMA4A		DIAPH3
NOG							ITGAL
MEIS1							SMIM14
							F13A1
							FGL2
							AC074327.1
							AL355922.1
							HLA-DQA2
							AL357060.1
							TIMP2
							BASP1
							NAGA
							S100A9
							LDLRAD4
							DAPP1
							ADGRE5
							HLA-DOA
							ABHD15
							SLC15A4
							LSP1
							PAK1
							GPR65
							TTC7A
							DPYSL2
							S100Z
							MPO
							RUFY3
							ITGB2
							DDIT4
							KLF2
							CIITA
							TRG-AS1
							PDE4B
							EDEM1
							ID2
							HLX
							HLA-DQA1
							CORO1A
							ZFP36
