## Supplementary Table 3 for "Single cell multi-omics analysis of chronic myeloid leukemia links cellular heterogeneity to therapy response"

### Sheet: Sheet1
Supplementary table 3. Antibodies used for FACS and Taqman probes used for PCR.
Antigen	Fluorochrome	Diluton	Clone	Cat.	Distributor
CD14	PeCy5	1:50	61D3	15-0149-42	eBioscience
CD16	PeCy5	1:100	3G8	302010	Biolegend
CD19	PeCy5	1:50	HIB19	302210	Biolegend
CD2	PeCy5	1:50	RPA-2.10	300210	Biolegend
CD3	PeCy5	1:50	HIT3a	300310	Biolegend
CD235a	PeCy5	1:1000	GAR2	559944	BD bioscience
CD34	FITC	1:50	561	343604	Biolegend
CD38	PECy7	1:100	HIT2	303515	Biolegend
CD45RA	APC-Cy7	1:50	HI100	304128	Biolegend
CD90	PE	1:10	510E	328110	Biolegend
CD26	PECF594	1:10	M-A261	565158	BD Bioscience
CD35	PE	1:200	9H3	332403	Biolegend
Gene	Probe	Coverage	Assay ID	Distributor
GAPDH	FAM-MGB	-	Hs02758991_g1	ThermoFisher
GAS2	FAM-MGB	-	Hs00169477_m1	ThermoFisher
BCR-ABL1	FAM-MGB	b3a2/b2a2	Hs03024541_ft	ThermoFisher
