## Supplementary Table 2 for "Single cell multi-omics analysis of chronic myeloid leukemia links cellular heterogeneity to therapy response"

### Sheet: Sheet1
Supplementary table 2. Antibodies used for CITE-seq.
Product	Antigen	Clone	Cat.	Distributor
Totalseq-A0071	BAH1	BAH1	94684	Biolegend
Totalseq-A0062	CD10	HI10A	94675	Biolegend
Totalseq-A0068	CD105	43A3	94681	Biolegend
Totalseq-A0155	CD107a	H4A3	328647	Biolegend
Totalseq-A0061	CD117	104D2	94674	Biolegend
TotalSeq-A0219	CD119 (IFN-_ R _ chain)	GIR-208	308607	Biolegend
Totalseq-A0185	CD11a	TS2/4	350615	Biolegend
TotalSeq-A0161	CD11b	ICRF44	301353	Biolegend
Totalseq-A0053	CD11c	S-HCL-3	371519	Biolegend
Totalseq-A0064	CD123	6H6	94677	Biolegend
Totalseq-A0065	CD127	A019D5	94678	Biolegend
Totalseq-A0351	CD135	BV10A4H2	313317	Biolegend
Totalseq-A0023	CD155	SKII.4	337623	Biolegend
TotalSeq-A0408	CD172a (SIRP_)	15-414	372109	Biolegend
Totalseq-A0385	CD18	TS1/18	302121	Biolegend
TotalSeq-A0366	CD184 (CXCR4)	12G5	306531	Biolegend
Totalseq-A0143	CD196	GO34E3	353437	Biolegend
Totalseq-A0069	CD201	RCR-401	94682	Biolegend
TotalSeq-A0205	CD206 (MMR)	15-2	321143	Biolegend
TotalSeq-A0368	CD226 (DNAM-1)	11A8	338335	Biolegend
Totalseq-A0085	CD25	BC96	302643	Biolegend
TotalSeq-A0803	CD253 (Trail)	RIK-2	308211	Biolegend
Totalseq-A0396	CD26	BA5B	302720	Biolegend
TotalSeq-A0007	CD274 (B7-H1, PD_L1)	29E.2A3	329743	Biolegend
TotalSeq-A0009	CD275 (B7-H2, ICOSL)	2D3	309413	Biolegend
Totalseq-A0142	CD32	FUN-2	303223	Biolegend
Totalseq-A0052	CD33	P67.6	366629	Biolegend
Totalseq-A0054	CD34	581	94671	Biolegend
Totalseq-A0167	CD35	E11	333407	Biolegend
Totalseq-A0407	CD36	5-271	336225	Biolegend
Totalseq-A0059	CD38	HIT2	94672	Biolegend
Totalseq-A0072	CD4	BRPA-T4	300563	Biolegend
Totalseq-A0353	CD41	HIP8	303737	Biolegend
Totalseq-A0216	CD42b	HIP-1	303937	Biolegend
Totalseq-A0125	CD44	BJ18	338825	Biolegend
Totalseq-A0063	CD45RA	HI100	94676	Biolegend
Totalseq-A0087	CD45ro	UCHL1	304255	Biolegend
Totalseq-A0029	CD48	BJ40	336709	Biolegend
Totalseq-A0070	CD49f	GOH3	94683	Biolegend
Totalseq-A0033	CD52	HI186	316017	Biolegend
Totalseq-A0217	CD54	HA58	353123	Biolegend
TotalSeq-A0383	CD55	JS11	311317	Biolegend
Totalseq-A0084	CD56	QA17A16	392421	Biolegend
Totalseq-A0372	CD61	VI-PL2	336423	Biolegend
Totalseq-A0147	CD62L	DREG-56	304847	Biolegend
TotalSeq-A0188	CD66a/c/e	ASL-32	342319	Biolegend
TotalSeq-A0146	CD69	FN50	310947	Biolegend
Totalseq-A0066	CD7	CD7-6B7	94679	Biolegend
Totalseq-A0027	CD70	113-16	355117	Biolegend
Totalseq-A0067	CD71	CY1G4	94680	Biolegend
Totalseq-A0187	CD79b	CB3-1	341415	Biolegend
TotalSeq-A0005	CD80	2D10	305239	Biolegend
Totalseq-A0579	CD9	HI9A	312119	Biolegend
Totalseq-A0060	CD90	5E.10	94673	Biolegend
Totalseq-A0446	CD93	VIMD2	336121	Biolegend
Totalseq-A0156	CD95	DX2	305649	Biolegend
TotalSeq-A0853	CLEC12A (CD371)	50C1	353613	Biolegend
TotalSeq-A1059	HLA-DQ	Tü169	361505	Biolegend
TotalSeq-A0918	HLA-E	3D12	342617	Biolegend
Totalseq-A0214	Integrin b7	FIB504	321227	Biolegend
TotalSeq-A0090	Mouse IgG1, κ	MOPC-21	400199	Biolegend
TotalSeq-A0091	Mouse IgG2a, κ	MOPC-173	400285	Biolegend
TotalSeq-A0092	Mouse IgG2b, κ	MPC-11	400373	Biolegend
TotalSeq-A0238	Rat IgG2a, κ	RTK2758	400571	Biolegend
Totalseq-A0251	Hashtag 1	LNH-94/2M2	394601	Biolegend
Totalseq-A0252	Hashtag 2	LNH-94/2M2	394603	Biolegend
Totalseq-A0253	Hashtag 3	LNH-94/2M2	394605	Biolegend
Totalseq-A0254	Hashtag 4	LNH-94/2M2	394607	Biolegend
Totalseq-A0255	Hashtag 5	LNH-94/2M2	394609	Biolegend
